# Inversions and integrations using CRISPR/Cas9 and a module-based plasmid construction kit for fission yeast

**DOI:** 10.1101/2023.10.02.560446

**Authors:** Cristina Berenguer Millanes, Bart P.S. Nieuwenhuis

## Abstract

Structural variants (SV) are genetic alterations that involve large-scale changes in the structure of a genome. These variations can encompass deletions, duplications, inversions, translocations, or complex rearrangements. While smaller structural variants are relatively well studied, much is unknown about the prevalence and effect of larger SV. Genome sequencing methods that are able to find large reorganization in the genome, e.g. using mate pair or long-reads, have shown inversions and translocations are more common than was previously expected. Reduced recombination between regions with different structural organizations leads to the rise of variant specific alleles. Studying the effect of the SV in isolation is obscured by their independent evolutionary histories. Tools are needed to introduce SVs without introducing correlated alleles. Here we describe a method to introduce specific inversions and rearrangements in the fission yeast *Schizosacchromyces pombe* using the modified CRISPR/Cas9 system SpEDIT to introduce multiple breakpoints with a single plasmid. Sequences for homologous recombination that guide repair resulting in the desired SVs are generated using an extended method for Golden Gate DNA shuffling for *S. pombe*. Our extension of the system from Kakui et al. is more efficient for integration, introduces more flexibility, and extends the system beyond single construct integrations. Additionally, we extend the set of promoters, tags, markers and terminators, specifically using DNA sequences from other fission yeast species, which avoid introduction of homologous sequences, thereby reducing the chance of non-allelic homologous recombination during sexual reproduction.
