## Supplementary tables for "Inversions and integrations using CRISPR/Cas9 and a module-based plasmid construction kit for fission yeast"

### Sheet: Table S1 Overhangs
Supplementary Table 1
## Modified from Kakui et al. 2015
BsaI		Fwd	Rev
a-b	Promoter (Kakui et al.)	tttGGTCTCaGTGC-	tttGGTCTCaCATA-
b-c	goi (Kakui et al.)	tttGGTCTCaTATG-	tttGGTCTCaTCAG-
c-d	tag (e.g. fluorescent proteins; Kakui et al.)	tttGGTCTCaCTGAaa-	tttGGTCTCaAGACtta-
f-h	Vector backbone (Nieuwenhuis lab)	tttGGTCTCaGCGGaaGCGGCCGC-	tttGGTCTCaAAGGgCGGCCGC-
f-a	Vector backbone (Kakui et al.)	tttGGTCTCaGCGGaaGCGGCCGC-	tttGGTCTCaGCACgCGGCCGC-
e-f	Target (Kakui et al)	tttGGTCTCaATTC-	tttGGTCTCaCCGC-
g-e	Marker (Kakui et al.)	tttGGTCTCaACGA-	tttGGTCTCaGAAT-
d-g	Terminator (Kakui et al.)	tttGGTCTCaGTCT-	tttGGTCTCaTCGT-
d-e*	Terminator + marker (Kakui et al.)	tttGGTCTCaGTCT-	tttGGTCTCaGAAT-
b-d*	FP-control (Kakui et al.)	tttGGTCTCaTATG-	tttGGTCTCaAGACtta-
d-e*	Terminator to target right (Kakui et al.)	tttGGTCTCaGTCT-	tttGGTCTCaGAAT-
e-h	Target right	tttGGTCTCaATTC-	tttGGTCTCaCCTT-
f-a	Target left	tttGGTCTCaCCGC-	tttGGTCTCaGCAC-
BpiI TARGET
e-h	Target right	tttGAAGACaaATTC-	tttGAAGACttCCTT-
f-a	Target left	tttGAAGACttCCGC-	tttGAAGACttGCAC-
*	For higher flexibility, generate standard fragments and supplement these with dummies, e.g. FP(cd) + dummy(bc) instead of (bd) fluorescent-control.

### Sheet: Table S2 Strains
Supplementary Table 2
## S. pombe strains used
Strain	Genotype	Description	Reference	DOI
EBC407	JB858 with mat1M-H1::hphMX6	Natural strain made heterothallic	Jeffares et al. 2015	10.1038/ng.3215
EBC395	JB4 with mat1M-H1::hphMX6	Natural strain made heterothallic	Jeffares et al. 2015	10.1038/ng.3215
EBC832	h+s mat23::LEU2 ade6-M216 ura4-D18 leu1-32 inv[II:2.15 - his5::natMX]	P strain with small inversion
EBC867	h+s mat23::LEU2 ade6-M216 ura4-D18 leu1-32 inv[II:his7-his5::natMX]	P strain with medium inversion
EBC836	h+s mat23::LEU2 ade6-M216 ura4-D18 leu1-32 Inv[II:ura5-his5::natMX]	P strain with Large inversion
EBC835	h+s mat23::LEU2 ade6-M216 ura4-D18 leu1-32 his5::natMX	P strain with natMX marker on his5
EBC871	h-(H1::kanMX) mat23::LEU2 ade6-M216 ura4-D18 leu1-32 II2.34::GFP II2.52::ura4 II2.76::mCherry	M strain with markers
EBC727	h+s mat23::LEU2 ade6-M216 ura4-D18 leu1-32 inv[II:his7-his5::natMX]	P strain with medium inversion using primers
EBC870	h+s mat23::LEU2 ade6-M216 ura4-D18 leu1-32 inv[II:his7-his5::natMX] inv1L::Padh1-kanMX inv1R::ura4+	P strain with medium inversion and with inversion on Chr I	Hu et al. 2015
EBC049	h-s ura4-D18 leu1-32 inv1L::Padh1-kanMX inv1R::ura4+	P strain with inversion on Chr I	Hu et al. 2015		DY8531
EBC144	h+s mat23::LEU2 ade6-M216 ura4-D18 leu1-32	P strain with silent mat2,3 cassettes removed	Klar & Miglio 1986		FY32996

### Sheet: Table S3 Donor Vectors
Supplementary Table 3
## Donor elements
Plasmid	Type	Description	Overhang	Primer_F	Primer_R	Template DNA	Backbone	Resistance	Reference	Origin	doi
pBN422	BackBone	Receiver backbone LII with ccdB	hf	743	744	LIIc_F_1-2_-_BB30 with SmaI removed	pUC57	amp	Binder et al. 2014	Template and backbone given by Guthjahr Lab	doi:10.1371/journal.pone.0088218
pBN214	BackBone	Backbone L2 ars1 BsaI with ccdB & BpiI (ah)	ae	459	460	LIIc_F_1-2_-_BB30 with SmaI removed	pBN211	amp	Binder et al. 2014	Template and backbone given by Guthjahr Lab	doi:10.1371/journal.pone.0088218
pBN231	BackBone	Backbone L2 ars1 BsaI with ccdB & BpiI (ea)	ae	457	458	LIIc_F_1-2_-_BB30 with SmaI removed	pBN211	amp	Binder et al. 2014	Template and backbone given by Guthjahr Lab	doi:10.1371/journal.pone.0088218
pBN432	BackBone	Backbone L3 ars1 BpiI with ccdB & BsaI (ea)	he	773	774		pBN212	kan	Binder et al. 2014	Template and backbone given by Guthjahr Lab	doi:10.1371/journal.pone.0088218
pBN330	dummy	dummy (dg) STOP in each frame	dg	610	611	-	pBN111	kan
pBN329	dummy	dummy (ae)	ae	608	609	-	pBN111	kan
pBN177	dummy	dummy (ge)	ge	519	520	-	pBN111	kan
pBN173	dummy	dummy (ab)	ab	399	400	-	pBN111	kan
pBN172	dummy	dummy (bc) ATG & ends in frame	bc	397	398	-	pBN111	kan
pBN171	dummy	dummy (cd) STOP in each frame	cd	395	396	-	pBN111	kan
pBN148	dummy	dummy (ad)	ad	453	454	-	pBN111	kan
pBN235	goi	ura4 (S. oct)	bc	461	462	S. octosporus	pBN111	kan		Yeast strain FY16937 obtained from YGRC
pBN331	marker	ura4 (S. oct )	ge	606	607	S. octosporus	pBN111	kan		Yeast strain FY16937 obtained from YGRC
pBN321	marker	arg3 (S. oct)	ge	601	602	S. octosporus	pBN111	kan		Yeast strain FY16937 obtained from YGRC
pBN320	marker	his3 (S. oct)	ge	600	603	S. octosporus	pBN111	kan		Yeast strain FY16937 obtained from YGRC
pBN076	marker	pBMod-natMX	ge			-		kan	Kakui et al. 2015	Obtained from YGRC	doi:10.1098/rsob.150054
pBN070	marker	pBMod-Tadh-kanMX	de			-		kan	Kakui et al. 2015	Obtained from YGRC	doi:10.1098/rsob.150054
pBN068	marker	pBMod-cont-L-mCherry	bd			-		kan	Kakui et al. 2015	Obtained from YGRC	doi:10.1098/rsob.150054
pBN067	marker	pBMod-cont-L-GFP	bd			-		kan	Kakui et al. 2015	Obtained from YGRC	doi:10.1098/rsob.150054
pBN328	promoter	promoter mei2 (S. cry)	ab	604	605	S. cryophylus	pBN111	kan		Yeast strain FY21620 obtained from YGRC
pBN274	promoter	promoter gpd3 (S. jap)	ab	517	518	S. japonicus	pBN111	kan	Wang et al. 2014	Yeast strain FY16936 obtained from YGRC	doi:10.1007/s11274-014-1603-6
pBN269	promoter	promoter adh1 (S. jap)	ab	515	516	S. japonicus	pBN111	kan	Russell 1989	Yeast strain FY16936 obtained from YGRC	doi: 10.1016/B978-0-12-514085-0.50012-9
pBN263	promoter	promoter lsd90 (S. oct)	ab	513	514	S. octosporus	pBN111	kan	Kumar Verma et al. 2014	Yeast strain FY16937 obtained from YGRC	doi:10.1371/journal.pone.0101201
pBN262	promoter	promoter inv1 (S. oct)	ab	511	512	S. octosporus	pBN111	kan	Iacovoni et al. 1999	Yeast strain FY16937 obtained from YGRC	doi:10.1016/S0378-1119(99)00116-X
pBN261	promoter	promoter ef1a-c (S. oct)	ab	509	510	S. octosporus	pBN111	kan	Matsuyama et al. 2008	Yeast strain FY16937 obtained from YGRC	doi:10.1002/yea.1593
pBN260	promoter	promoter tif51 (S. oct)	ab	507	508	S. octosporus	pBN111	kan	Matsuyama et al. 2008	Yeast strain FY16937 obtained from YGRC	doi:10.1002/yea.1593
pBN259	promoter	promoter cam1 (S. oct)	ab	505	506	S. octosporus	pBN111	kan	Matsuyama et al. 2008	Yeast strain FY16937 obtained from YGRC	doi:10.1002/yea.1593
pBN258	promoter	promoter eno101 (S. oct)	ab	503	504	S. octosporus	pBN111	kan	Wang et al. 2014	Yeast strain FY16937 obtained from YGRC	doi:10.1007/s11274-014-1603-6
pBN200	promoter	promoter map2 (M specific)	ab	378	422	S. pombe	pBN111	kan	Jakočiūnas et al. 2013		doi:10.1371/journal.pgen.1003762
pBN198	promoter	promoter mfm3 (P specific)	ab	435	436	S. pombe	pBN111	kan	Jakočiūnas et al. 2013		doi:10.1371/journal.pgen.1003762
pBN188	promoter	promoter eis1 (S. jap)	ab	391	392	pALo148	pBN111	kan	Li et al. 2019	Template given by Alexander Lorenz	doi:10.1007/s00412-019-00691-y
pBN078	promoter	promoter mei2 (S. pom)	ab	289	288	S. pombe	pBN111	kan
pBN370	tag	tdTomato	bd	326	327	pALo148	pBN111	kan	Li et al. 2019	Template given by Alexander Lorenz	doi:10.1007/s00412-019-00691-y
pBN264	tag	tagBFP	cd	486	502	pCO151 pvt100u-mt-TagBFP	pBN111	kan	Jakubke et al. 2021	Template given by Christof Osman	doi:10.1126/sciadv.abi8886
pBN083	tag	mCitrine/GFP*	bd	326	327	pALo186	pBN111	kan	Li et al. 2019	Template given by Alexander Lorenz	doi:10.1007/s00412-019-00691-y
pBN415	target	II2.04Mb his7 Right	eh	724	738	S. pombe	pBN195	kan
pBN411	target	II2.26Mb his5 Right	fa	734	735	S. pombe	pBN196	kan
pBN403	target	II2.07Mb Right	eh	702	703	S. pombe	pBN195	kan		No transformants
pBN402	target	II2.07Mb Left	fa	700	701	S. pombe	pBN196	kan		No transformants
pBN401	target	II2.15Mb Right	eh	728	729	S. pombe	pBN195	kan
pBN400	target	II2.15Mb Left	fa	726	727	S. pombe	pBN196	kan
pBN399	target	II2.04Mb his7 Left	fa	722	723	S. pombe	pBN196	kan
pBN398	target	II2.26Mb his5 Left	eh	718	719	S. pombe	pBN195	kan
pBN396	target	II3.58Mb his4 Right	eh	714	715	S. pombe	pBN195	kan
pBN395	target	II3.58Mb his4 Left	fa	717	716	S. pombe	pBN196	kan
pBN394	target	II1.23Mb ura5 Right	eh	712	713	S. pombe	pBN195	kan
pBN393	target	II1.23Mb ura5 Left	fa	710	711	S. pombe	pBN196	kan
pBN391	target	II2.23Mb Right	eh	694	695	S. pombe	pBN195	kan
pBN390	target	II2.23Mb Left	fa	692	693	S. pombe	pBN196	kan
pBN378	target	II2.76Mb Right	eh	675	676	S. pombe	pBN195	kan
pBN377	target	II2.76Mb Left	fa	669	670	S. pombe	pBN196	kan
pBN375	target	II2.52Mb Right	eh	665	666	S. pombe	pBN111	kan
pBN374	target	II2.52Mb Left	fa	663	664	S. pombe	pBN196	kan
pBN358	target	III1.32Mb ade6 Left	fa	629	630	S. pombe	pBN111	kan
pBN357	target	I1.45Mb Left	fa	623	624	S. pombe	pBN111	kan
pBN354	target	III1.32Mb ade6 Right	eh	627	628	S. pombe	pBN111	kan
pBN353	target	I1.45Mb Right	eh	621	622	S. pombe	pBN111	kan
pBN352	target	II2.29Mb Right	eh	574	620	S. pombe	pBN195	kan
pBN351	target	II2.29Mb Left	fa	619	572	S. pombe	pBN196	kan
pBN317	target	II2.34Mb Right	eh	577	578	S. pombe	pBN111	kan
pBN316	target	II2.34Mb Left	fa	575	576	S. pombe	pBN111	kan
pBN315	target	II2.29Mb Right	eh	573	574	S. pombe	pBN111	kan		Inefficient
pBN314	target	II2.29Mb Left	fa	572	571	S. pombe	pBN111	kan		Inefficient
pBN313	target	II2.20Mb Right	eh	569	570	S. pombe	pBN111	kan		Inefficient
pBN312	target	II2.20Mb Left	fa	636	637	S. pombe	pBN111	kan		Inefficient
pBN240	target	II2.11Mb mat1M/P Right	fa	473	474	S. pombe	pBN195	kan
pBN237	target	II2.11Mb mat1M Left	eh	468469471	463470472	S. pombe	pBN196	kan
pBN236	target	II2.11Mb mat1P Left	eh	465466	463464	S. pombe	pBN196	kan
pBN234	target	II1.64Mb Right near centromere	ah	342	478	S. pombe	pBN111	kan
pBN233	target	II1.64Mb Left near centromere	ef	477	345	S. pombe	pBN111	kan
pBN221	target	I1.38Mb Left	fa	412	413	S. pombe	pBN111	kan
pBN220	target	I1.38Mb Right	eh	410	411	S. pombe	pBN111	kan
pBN219	target	I1.14Mb Right	eh	416	417	S. pombe	pBN111	kan
pBN208	target	I1.14Mb Left	fa	418	419	S. pombe	pBN111	kan
pBN147	target	I1.97 leu1 Right	eh	446	447	S. pombe	pBN195	kan
pBN146	target	I1.97 leu1 Left	fa	444	445	S. pombe	pBN196	kan
pBN277	terminator	TURA3 (Sa. Cereviciae)	dg	556	557	S. cereviciae ySR128	pBN111	kan
pBN276	terminator	TPGK1 (Sa. mikatea)	dg	387	559	pALo186	pBN111	kan	Li et al. 2019	Template given by Alexander Lorenz	doi:10.1007/s00412-019-00691-y
pBN275	terminator	TPGK1 (Sa. bayanus)	dg	388	558	pALo182	pBN111	kan	Li et al. 2019	Template given by Alexander Lorenz	doi:10.1007/s00412-019-00691-y
pBN175	terminator	TPGK1 (Sa. kudriavzevii)	dg	386	401	pALo148	pBN111	kan	Li et al. 2019	Template given by Alexander Lorenz	doi:10.1007/s00412-019-00691-y
Other plasmids
pBN211		ars1 in amp backbone with SmaI cut site		439 & 440	437 & 438	pMZ379	pUC57	amp
pBN111	L1	SmaI blunt end ccdB		382	383		pCR-TOPO-zblunt	kan
pBN212		ars1 in kan backbone with SmaI cut site and ccdB		439 & 440	437 & 438	pMZ379	pBN111	kan

### Sheet: Table S4 Primers
Supplementary Table 4
## Primers used
Primer number	Primer name	Sequence
8	8_his5_del_chk_Rev	GCATTGAACAGCAAAGTGTCTC
102	102_Mat1_Fwd	GTGGGATGAGTGCTTGCTTTGT
103	103_mat1M_kanMX_stch1_R	CAGATGCGAAGTTAAGTGCGCAAGGAAGCATCACCCTCTAAAACAGT
104	104_mat1M_kanMX_stch2_F	ACTGTTTTAGAGGGTGATGCTTCCTTGCGCACTTAACTTCGCATCTG
105	105_kMX_mat1_right_stch2_R	GGTAGAAGGGCGCACACAAAAACCGCGCCCCTGTAGAGAAATAT
106	106_kMX_mat1_right_stch3_F	ATATTTCTCTACAGGGGCGCGGTTTTTGTGTGCGCCCTTCTACC
107	107_right_of_mat1_R	TAAGGGGAGTACTGTGCAAGGC
177	177_inv6_L_F	TGTTCCTCCACTCCAAAGCGAA
243	243_his7_insert_Rv	ACCGACTGCTATCATCTGCGAA
288	288_Pmei2_GG_a_Fwd	tttGGTCTCtGTGCtgtccatgtttttcgggatgga
289	289_Pmei2_GG_b_Rev	tttGGTCTCaCATAcctaaatggcagcagcgaaaca
326	326_YFP_GGb_Fwd	tttGGTCTCaTATGGTGAGCAAGGGCGAGG
327	327_YFP_GGd_Rv	tGGTCTCaAGACttaTTTGTAcAGcTCgTCCATGCC
342	342_II_cenGG_h_Fw	tttGGTCTCaCCTTCAAATTAGAGGACAGCATTGGC
345	345_II_cenGG_f_Rv	tttGGTCTCaCCGCATGTCACGTTTAACGACGCGTC
378	378_Pmfm3_GG_a	ttGGTCTCaGTGCAGGTGCTACTTCGAGCACTGTAC
382	382_zBlunt_MCS_SmaI_F	CACTGGCCCGggGAGCATGCATCTAGAG
383	383_zBlunt_MCS_SmaI_R	ATGCATGCTCccCGGGCCAGTGTGATGG
386	386_Tpgk1_Skud_GGg_Rv	tttGGTCTCaTCGTGCCACTAGCCAGCTTGGAGC
387	387_Tpgk1_Smik_GGg_Rv	tttGGTCTCaTCGTGACGGATCTGTGGGATGAGCTT
388	388_TPGK1_Seub_GGg_Rv	tttGGTCTCaTCGTATAGGCCACTAGTGCTTGGAGC
391	391_Peis1_Sj_GGa_Fw	tttGGTCTCaGTGCAGACAACGTGCAGcGACCAACT
392	392_Peis1_Sj_GGb_Rv	tttGGTCTCaCATAGTATGTGTAGTGAATTGAGTAGTG
395	395_dummy_cd_Rv	tttGGTCTCtCTGAGCTAGATAGATAGG
396	396_dummy_cd_Fw	tttGGTCTCtAGACCTATCTATCTAGCTCAGaG
397	397_dummy_bc_Rv	aaaGGTCTCtTCAGTGTTCCCATAtGAGACCaaa
398	398_dummy_bc_Fw	tttGGTCTCaTATGGGAACACTGAaGAGACCttt
399	399_dummy_ab_Rv	ttttGGTCTCtCATAggttGCA
400	400_dummy_ab_Fw	ttttGGTCTCaGTGCaaccTATGaG
401	401_Tpgk1_Skud_GGd_Fw	tttGGTCTCaGTCTATTCAATTGAACTATAATCGatgaatt
410	410_I1.38M_GGh-F	tttGAAGACttCCTTGACACCGCGAAACAAAGATCGT
411	411_I1.38M_GGe-R	tttGAAGACaaATTCTCGACAGCCCGGCATTACTaaa
412	412_I1.38M_GGa-F	tttGAAGACttGCACCAGAGCGTTGGGAGAGAGTTGA
413	413_I1.38M_GGf-R	tttGAAGACttCCGCTGTCTGACTGCCTTGTCGACAT
416	416_I1.14M_GGh-F	tttGAAGACttCCTTAGGTTTTGATAAAGGGCGCACC
417	417_I1.14M_GGe-R	tttGAAGACaaATTCACCGCTTAATTGCCTTCATGTACA
418	418_I1.14M_GGa-F	tttGAAGACttGCACAGAATACGCAGAGAAGCAGTTGT
419	419_I1.14M_GGf-R	tttGAAGACttCCGCGTCGCAAACCAGAAAGACAGCT
422	422_Pmfm3_GGb_R	tttGGTCTCaCATAGTTAAGTAAAGAAAGTaaa
435	435_Pmap2_GG_a	tttGGTCTCaGTGCGGAACTAGCACTACTATGG
436	436_Pmap2_GG_b_R	tttGGTCTCaCATAAATGTATGTGaaaaaaaTAA
437	437_pBN185 BB_LII (fh) ccdB FWD	cgctactaaccataccccgaGACGGCCAGTGAATTCGAGC
438	438_pBN185 BB_LII (fh) ccdB REV	tggttaaggagttagactcgCAGGTGGCACTTTTCGGGGA
439	439_pREP41-MCS+ [4717-5941] FWD	TCCCCGAAAAGTGCCACCTGcgagtctaactccttaacca
440	440_pREP41-MCS+ [4717-5941] REV	GCTCGAATTCACTGGCCGTCtcggggtatggttagtagcg
444	444_leu1_f_Fw	tttGAAGACttCCGCGTAAGTACACAGCGACAACTCGG
445	445_leu1_a_Rv	tttGAAGACttGCACTTTGGGAGGTGAGGCTTCTACC
446	446_leu1_e_Fw	tttGAAGACaaATTCCCCTACCGCAAAAATGCCTGGTT
447	447_leu1_h_Rv	tttGAAGACttCCTTAAGCGCTGATAATTGAGGCTAC
453	453_dummy_ad_Fw	TTGGTCTCTGTGCGGtaaGTCTtGAGACCtt
454	454_dummy_ad_Rv	aaGGTCTCaAGACttaCCGCACAGAGACCAA
461	461_Soct_ura4_GGc	tttGGTCTCaTCAGTTTTTTGGTAAGACGTTCTTGGTAG
462	462_Soct_ura4_GGb	tttGGTCTCaTATGGATGCTAGACTCAATTACC
463	463_h_mat1P_BpiI_Fwd	tttGAAGACttCCTTGTGGGATGAGTGCTTGCTTTGT
464	464_e_mat1P_BpiI_Rev	tttGAAGACttATTCTCGTAGAATTGGCCCATTAAAACTGA
465	465_mat1P_removeBpiI_BpiI_Rev	tttGAAGACttCGGTAGTCATCGGcCTTCCA
466	466_mat1P_removeBpiI_BpiI_Fwd	tttGAAGACttACCGTACGCGGTCAGTGTTC
468	468_e_mat1M_BpiI_Rev	tttGAAGACttATTCAGGAAGCATCACCCTCTAAAACAGT
469	469_mat1M_removalBpiI_BpiI_Rev	tttGAAGACttCAGCAGAAGATCTTTTTACAATTCAAATC
470	470_mat1M_removalBpiI_BpiI_Fwd	tttGAAGACttGCTGACATTATTAGTATGTATTGTGC
471	471_mat1M_removalBsaI_BpiI_Rev	tttGAAGACttTACGTTCAGTAGACGTAGTGTC
472	472_mat1M_removalBsaI_BpiI_Fwd	tttGAAGACttCGTACTCCGAGGCCCCCTAATG
473	473_a_mat1M/P_BpiI_Fwd	tttGAAGACttGCACTTTTTGTGTGCGCCCTTCTACC
474	474_f_mat1M/P_BpiI_Rev	tttGAAGACttCCGCTAAGGGGAGTACTGTGCAAGGC
477	477_II_cen2R_GG_e	tttGGTCTCaATTCACTTTTGCAATGTCACAAAG
478	478_II_cen2R_a	tttGGTCTCaGCACTTTGTCCAACCGTCGAAATGC
486	486_mTagBFP2_d_R	tttGGTCTCaAGACttaattaagcttgtgccccagtttgctagggaggtcgcagtatctggccactgccacctcgtgctgctcgacgtaCgtctcg
502	502_TagBFP_c_F	tttGGTCTCaCTGAaaAGCGAGCTGATTAAGGAGAACATGC
503	503_eno101pr_a_F	tttGGTCTCaGTGCTTTTATATATTTACCAACGCAC
504	504_eno101pr_b_R	tttGGTCTCaCATAAATGAATAAGTATGTTTATTGGAAG
505	505_cam1pr_a_F	tttGGTCTCaGTGCCTTGTTTTTCTTTTATTCACAC
506	506_cam1pr_b_R	tttGGTCTCaCATATTCTGTCTATTATTATGTTGTATTTC
507	507_tif51pr_a_F	tttGGTCTCaGTGCGAAGCTGGCAAAACTACTAG
508	508_tif51pr_b_R	tttGGTCTCaCATATTTTATGTAGTTTTACAAAAAGAAAAAAAAAAT
509	509_ef1a-cpr_a_F	tttGGTCTCaGTGCTAAAAAGTAAACAAACCAGACC
510	510_ef1a-cpr_b_R	tttGGTCTCaCATATTTTATGTAGTTTTACAAAAAGAAAAAAA
511	511_inv1pr_a_F	tttGGTCTCaGTGCAGCCTTTCCGAAGAATCC
512	512_inv1pr_b_R	tttGGTCTCaCATAGTTTTTCTTTTCAATCTTTAGTCG
513	513_lsd90pr_a_F	tttGGTCTCaGTGCCAACTGGTAGTTTTTGTCCG
514	514_lsd90pr_b_R	tttGGTCTCaCATAAGTCGAAAATCAAAATGTGTTGG
515	515_adhIpr_a_F	tttGGTCTCaGTGCACACATTGTGAGGCAACCTTAG
516	516_adhIpr_b_R	tttGGTCTCaCATATGAATTGATTGAGTGTGTGAAACTCG
517	517_gpd3pr_a_F	tttGGTCTCaGTGCAGCATTTCATGAGTAAAGAATGG
518	518_gpd3pr_b_R	tttGGTCTCaCATATGCGATAATTGAAGATGTAATGAG
519	519_Dummyge_new_F	tttGGTCTCTGAATGCTAAGACCTAAGCTAGCCTAGTCGTTGAGACCttt
520	520_Dummyge_new_R	aaaGGTCTCAACGACTAGGCTAGCTTAGGTCTTAGCATTCAGAGACCaaa
556	556_TURA3_GGd_Fw	tttGGTCTCaGTCTAAAACTGTATTATAAGTAAATGCATG
557	557_TURA3_GGg_Rv	tttGGTCTCaTCGTCAGGGTAATAACTGATATAATTAAATTG
558	558_Tpgk1_Seub_GGd_Fw	tttGGTCTCaGTCTTAAATTGAATTGAATTAAAATCGATAGATAAT
559	559_Tpgk1_Smik_GGd_Fw	tttGGTCTCaGTCTTAAATTGATTTAAACTAAAATCGATAGATG
569	569_chrII_2.20Mb_TargetR_e_Fwd	tttGGTCTCaATTCGGGAAGGGTGGGGCATCAAGTA
570	570_chrII_2.20Mb_TargetR_h_Rev	TTTGGTCTCACCTTCGTAGCCAATGTGCGAGTCCAG
571	571_chrII_2.29MB_TargetL_a_Rev	tttGGTCTCaGCACCTGAGTTCAACGTCTACACTTCGTACAAAATG
572	572_chrII_2.29Mb_TargetL_f_Fwd	tttGGTCTCaCCGCCCAGACATGGGAGTAGCGGGTT
573	573_chrII_2.29Mb_TargetR_e_Fwd	tttGGTCTCaATTCGTTTTATCGCGCAGGGACTTCAAAATTAAT
574	574_chrII_2.29Mb_TargetR_h_Rev	tttGGTCTCaCCTTGAGCTTGCGGTTTTTGCAGCAAC
575	575_chrII_2.34Mb_TargetL_a_Rev	tttGGTCTCaGCACggtaaaacttgatttcctagtttactagcattcc
576	576_chrII_2.34Mb_TargetL_f_Fwd	tttGGTCTCaCCGCCGTTGAAAACGATGGACATTGGCAAC
577	577_chrII_2.34Mb_TargetR_e_Fwd	tttGGTCTCaATTCcagtcatcatatggaaaaaaattagtaagagaaaataagtaagaac
578	578_chrII_2.34Mb_TargetR_h_Rev	tttGGTCTCaCCTTctcaccgcagctctacgtatcc
579	579_chrIIinv1_TL_Fwd	TATTTCAAGTTAAATATACTGATGAAAATTGTTTTAGAAATATTCAATAATAAAGAAATTGTTATTATTGTAACATGAATTTAAACCATCCTGAAGTCCC
580	580_chrIIinv1_TL_Rev	ATTTAGACAATTTGGATGCAAAATTGTCGTTCTTTTCCTGACATAATCCAATTCATCTTTACAACACTCCCTTCGTGCTTGGGACTTCAGGATGGTTTAA
581	581_chrIIinv1_TR_Fwd	ATTACCAACCCATCTGACGAAGATATGATTATATATGATGACTTTATAAACTCCCAGCATAGTGTTAGCGTGCAGCCCTTTGTAAAGCGTACAGCCAGAG
582	582_chrIIinv1_TR_rev	GGTAGCAGCTGGAATTACTTTGCATGTTACCTGCTTATATGGTAGTAATGACCATCATCGTGCTGAAAGCGCTTTTAAATCTCTGGCTGTACGCTTTACA
583	583_chrIIinv2_TL_Fwd	TTTCCCAAATAACATTCTCTTTGGTGGTAGCATCACACAACTCTTCAGCTTCCTCCATAATTTTTGCACGCAATAACTTTGGGTCGGAGACTGAAGTCCC
584	584_chrIIinv2_TL_Rev	ATTTAGACAATTTGGATGCAAAATTGTCGTTCTTTTCCTGACATAATCCAATTCATCTTTACAACACTCCCTTCGTGCTTGGGACTTCAGTCTCCGACCC
585	585_chrIIinv2_TR_Fwd	AAAGGTTTTTGTCATCTTGACACCTTGCATTGCTTTGGACAAGCTTCAGGACTTTGTCAGTTAGAAAAGACTTTAATCGATAGGAAGAATACAGCCAGAG
586	586_chrIIinv2_TR_Rev	GGTAGCAGCTGGAATTACTTTGCATGTTACCTGCTTATATGGTAGTAATGACCATCATCGTGCTGAAAGCGCTTTTAAATCTCTGGCTGTATTCTTCCTA
600	600_Soct_his3_GGg_Fwd	tttGGTCTCaACGATTGGCTGTAGTTGCATATGCTT
601	601_Soct_arg3_GGe_Rv	tttGGTCTCaGAATAGTGGTGAAAAGCTTGTGATTCT
602	602_Soct_arg3_GGg_Fw	tttGGTCTCaACGACATCTCCCGAATCCTCTGTTT
603	603_Soct_his3_GGe_Rev	tttGGTCTCaGAATGGCGGCGCCGTAACAATTGTAT
604	604_Scry_Pmei2_GG_b_Rv	tttGGTCTCaCATAAAAGAAAGAACACGAAAAGAT
605	605_Scry_Pmei2_GG_a_Fw	tttGGTCTCaGTGCTCTGACGCTAATCGCTTTGAGT
606	606_Soct_ura4_GG_g_Fw	tttGGTCTCaACGAGCGTTGACACTTACCTTTGCAGG
607	607_Soct_ura4_GG_e_Rv	tttGGTCTCaGAATCAGCGGTGATATCAAACTAAGCCT
608	608_dummy_ae_Fw	tttGGTCTCaGTGCtttATTCtGAGACCaaa
609	609_dummy_ae_Rv	tttGGTCTCaGAATaaaGCACtGAGACCaaa
610	610_dummy_dg_Fw	tttGGTCTCaGTCTtttACGAtGAGACCaaa
611	611_dummy_dg_Rv	tttGGTCTCaTCGTaaaAGACtGAGACCaaa
612	612_II2.157_Ck_F	TGATGAGGACTTCACACACTACA
616	616_chrIIhis5_Ck_inv1_F	TGTCGAACAAACAAGTGATCGT
617	617_chrIIhis5_Ck_inv1_R	TTCCAAGCATGCAAACCAAAAG
618	618_ChrIIhis7_Ck_inv2_F	GCTTCTGAAGAGTTAGGATGGC
619	619_II2.20_nwTargL_a_R	tttGGTCTCaGCACTTCCAACATTCGTTCACCAGAG
620	620_II2.29_newTargR_e_F	tttGGTCTCaATTCGCAGTAACAAATCGTAGTGCTATTGC
621	621_I1.45_Nw_Target_left_h_GG_F	tttGAAGACttCCTTGGCATCGTTGGCGTTCACACTT
622	622_I1.45_Nw_Target_left_e_GG_R	tttGAAGACaaATTCGGCCGTAAGAAACTCTGCCGCA
623	623_I1.45_Nw_Target_right_a_GG_F	tttGAAGACttGCACAGGTGTCCAATGTTGTCGCTCA
624	624_I1.45_Nw_Target_right_f_GG_R	tttGAAGACttCCGCTGGCATGACTGGGATTGTGTGCT
627	627_ade6_target_R_GG_h_Rv	tttGAAGACttCCTTGCAACCCTCTTGAAGCTGCGGT
628	628_ade6_target_R_GG_e_Fw	tttGAAGACaaATTCCGTTCTCTGTCCATTCCCGGTGC
629	629_ade6_target_L_GG_a_Rv	tttGAAGACttGCACACTGCGTACTACCATCACTGCA
630	630_ade6_target_L_GG_f_Fw	tttGAAGACttCCGCTGGTAGAGGCAGCCCATCGCTT
636	636_II2.20_f_newTargetLF	tttGAAGACttCCGCcctgcgctggcctagtttgctt
637	637_II2.20_a_newTargetLR	tttGAAGACttGCACACCCTAACGATCACGCCAGAGGT
663	663_TLII2.52_f_F	tttGAAGACttCCGCTCCTCGTCGATTTAGATCCGAA
664	664_TLII2.52_a_R	tttGAAGACttGCACGGATAGTGAGTAAATCCAAAGGG
665	665_TRII2.52_h_R	tttGGTCTCaCCTTAAAGACAAGGTGGAAGATGCTG
666	666_TRII2.52_e_F	tttGGTCTCaATTCGTTTCGGGTTTAGGGTGTGAAT
669	669_TLII2.76_f_F	tttGAAGACttCCGCGCCTCCCATATATAGCCATTGC
670	670_TLII2.76_a_R	tttGAAGACttGCACCATACACTTGTCTTTAAGTTTTCAAG
675	675_TRII2.76_e_F	tttGAAGACaaATTCGACAAATTGCTTGTAGCCGTTC
676	676_TRII2.76_h_R	tttGAAGACttCCTTTAGTTCTGACCCATTAGAGCCC
692	692_TLII2.23f_F	tttGGTCTCaCCGCaCAGAAAACGCTACGTATGCAA
693	693_TLII2.23a_R	tttGGTCTCaGCACTTGTCTACAAGCGCCGATTTTA
694	694_TRII2.23e_F	tttGAAGACaaATTCTGCAATGGGGATTTTTGGGAAT
695	695_TRII2.23h_R	tttGAAGACttCCTTCCCGAGGTTAGTATCAGTGACA
700	700_II207TLf_F	tttGAAGACttCCGCTACTACGACCGGATACCTTTCG
701	701_II207TLa_R	tttGAAGACttGCACCTATGTATCGATCGGAATCCGC
702	702_II207TRe_F	tttGAAGACaaATTCTAGGTTGCAACATTTCAGTGCT
703	703_II2.07TRh_R	tttGAAGACttCCTTTTTGGGTAAATGCCTAAACCCC
710	710_TestLinv3f_F	tttGAAGACttCCGCACTTGAGTTGTTGCGTCGTGCC
711	711_Testinv3a_R	tttGAAGACttGCACGGTTACCTCCTTCACCATGGG
712	712_inv3TLins_F	tttGAAGACaaATTCGTAAAAAGGTTTTACTTTTGGATG
713	713_inv3TLins_R	tttGAAGACttCCTTACCGCTAAATGCAATCGCTTTA
714	714_inv3TRinsh_F	tttGAAGACttCCTTAAAAATTCCGGCGGCAAGAGCT
715	715_inv3TRinse_R	tttGAAGACaaATTCGGACCTAATGGAGAAGCATATTG
716	716_inv3TRouta_F	tttGAAGACttGCACGGTGTTTAGTATCTTCAGGAAC
717	717_inv3TRoutf_R	tttGAAGACttCCGCATTGTCCAATGGCCGATGCACC
718	718_his5invins_hF	tttGAAGACttCCTTACCGAGAAGCAGAGAGCAGTCA
719	719_his5invins_eR	tttGAAGACaaATTCCCCAAGCACGAAGGGAGTGTTG
722	722_his7out_fF	tttGAAGACttCCGCAAGACGTGTTTGCCACTCCTCC
723	723_his7out_aR	tttGAAGACttGCACCCCAAAGTTATTGCGTGCAAA
724	724_his7ins_eF	tttGGTCTCaATTCCCTATCGATTAAAGTCTTTTCTAAC
726	726_II2.15out_fF	tttGAAGACttCCGCTGCTTCTCAAACATGATTGATCT
727	727_II2.15out_aR	tttGAAGACttGCACACTTGAAATACCAAGACATCTC
728	728_II2.15ins_eF	tttGAAGACaaATTCATCTTCGTCAGATGGGTTGGTA
729	729_II2.15ins_hR	tttGAAGACttCCTTCATGTGAGCGCTTTGTTTGATT
732	732_Ckura5_F	TGAGTATCAACGTTTATCAACA
733	733_Ckura5_R	ACAAGTAAACCAATTTCCTTCGTCT
734	734_TRhis5_aF	tttGAAGACttGCACATGCAAAGTAATTCCAGCTGCT
735	735_TRhis5_fR	tttGAAGACttCCGCTGGGGTGTTGACTTGCTTTATC
738	738_newhis7ins_hR	tttGGTCTCaCCTTTGGCACTGGAGTTTATCAATCC
743	743_BB_f_ccdB_NotI_F	tttGCGGCCGCtGAGACCATCCAGTCACTATGGCGGCCCC
744	744_BB_h_ccdB_NotI_R	tttGCGGCCGCCTTtGAGACCATGGTCGACCTGCAGACTGGCT
791	791_L-TagBFP_GGc_F	tttGGTCTCaCTGAGGATCCCCGGaTTAATTAAGGGAGCAGGTGCTGGTGCTGGTGCTGGAGCATTTTCCGTCCCCATTACAACAGCTAGcAGCGAGCTGATTAAGGAGAACATGC
792	792_L-XFP_GGc_F	tttGGTCTCacTGAGGATCCCCGGaTTAATTAAGGGAGCAGGTGCTGGTGCTGGTGCTGGAGCATTTTCCGTCCCCATTACAACAGCTAGcATGGTGAGCAAGGGCGAGG
793	793_ee_BbsIBpaI_ccdB	aaaGGTCTCaGAATATTCttGTCTTCATGGTCGACCTGCAGACTGGC
794	794_ah_BpaIBbsI_ccdB	tttGGTCTCaGTGCCCTTaaGTCTTCATCCAGTCACTATGGCGGC

### Sheet: Table S5 Golden Gate Constructs
Supplementary Table 5
## Constructed plasmids produced with Golden Gate (L2) or sgRNA CRISPR/Cas9 plasmids generated using SpEDIT or CRISPR4P
Level2 plasmid	Description	fa	ab	bc	cd	dg	ge	eh	hf	other
pBN408	inversion target II2.15-his5 Left side	pBN400						pBN398	pBN185	pBN329 dummy (ae)
pBN410	inversion target II2.15-his5-natMX Right side	pBN411				pBN330	pBN076	pBN401	pBN185	pBN148 dummy (ad)
pBN407	inversion target his7-his5 Left side	pBN399						pBN398	pBN185	pBN329 dummy (ae)
pBN418	inversion target his7-his5-natMX Right side	pBN411				pBN330	pBN076	pBN415	pBN185	pBN148 dummy (ad)
pBN406	ura5:: inversion ura5-his5 [amp]	pBN393						pBN398	pBN185	pBN329 dummy (ae)
pBN417	inversion target II2.15-his5-natMX Right side	pBN411				pBN330	pBN076	pBN394	pBN185	pBN148 dummy (ad)
pBN416	his5::natMX	pBN411				pBN330	pBN076	pBN398	pBN185	pBN148 dummy (ad)
pBN385	II2.76::Plsd90_So-mCherry-Tpgk1_Smik	pBN377	pBN263		pBN276		pBN177	pBN378	pBN185	pBN068 mCherry (bd)
pBN419	II2.52::Peno101_Soct-ura4_Soct-Tpgk1_Smik	pBN374	pBN258	pBN235	pBN171	pBN276	pBN177	pBN375	pBN185
pBN384	II2.34::Peno101_So-GFP-Tpgk1_Seub	pBN316	pBN258			pBN275	pBN177	pBN317	pBN185	pBN067 GFP (bd)
pCBM010	Pcam1_So-CFP hphMX ars1		pBN259			pBN126			pBN155	pBN069 CFP (bd)
pCBM026	Pnmt1-CFP hphMX ars1		pBN061			pBN126			pBN155	pBN069 CFP (bd)
pCBM013	Pinv1_So-CFP hphMX ars1		pBN262			pBN126			pBN155	pBN069 CFP (bd)
pCBM009	Peno101_So-CFP hphMX ars1		pBN258			pBN126			pBN155	pBN069 CFP (bd)
pCBM024	Padh1_Sj-CFP hphMX ars1		pBN269			pBN126			pBN155	pBN069 CFP (bd)
pCBM012	Pef1ac_So-CFP hphMX ars1		pBN261			pBN126			pBN155	pBN069 CFP (bd)
pCBM011	Ptif51_So-CFP hphMX ars1		pBN260			pBN126			pBN155	pBN069 CFP (bd)
pCBM014	Plsd90_So-CFP hphMX ars1		pBN263			pBN126			pBN155	pBN069 CFP (bd)
pCBM025	Pgpd3_Sj-CFP hphMX ars1		pBN274			pBN126			pBN155	pBN069 CFP (bd)
Crispr/Cas9
pBN376	sgRNA II2.52									pBN306
pBN310	sgRNA II2.34									pBN307
pBN414	sgRNA II2.15
pBN	sgRNA II2.34
pBN	sgRNA II2.34
pBN414	sgRNA II2.15									pBN307
pBN318	sgRNA his5									pBN305
pBN379	sgRNA II2.76									pBN306
pBN413	sgRNA II1.23									pBN307
pBN412	sgRNA his7									pBN307
Other plasmid
pBN123	mat1M-H1::hphMX	Constructed using overlap PCR using primers 102, 103, 106, 107 on S. pombe, and 104, 105 on pFA6a-hphMX6 in pBN111 backbone
